# Comparative GWAS identifies a role for Mendel’s green pea gene in the nonphotochemical quenching kinetics of sorghum, maize, and arabidopsis

**DOI:** 10.1101/2023.08.29.555201

**Authors:** Seema Sahay, Nikee Shrestha, Henrique Moura Dias, Ravi V. Mural, Marcin Grzybowski, James C. Schnable, Katarzyna Głowacka

## Abstract

Photosynthetic organisms must cope with rapid fluctuations in light intensity. Nonphotochemical quenching (NPQ) enables the dissipation of excess light energy as heat under high light conditions, whereas its relaxation under low light maximizes photosynthetic productivity. We quantified variation in NPQ kinetics across a large sorghum (*Sorghum bicolor*) association panel in four environments, uncovering significant genetic control for NPQ. A genome-wide association study (GWAS) identified 20 unique regions in the sorghum genome associated with NPQ. We detected strong signals from the sorghum ortholog of *Arabidopsis thaliana SUPPRESSOR OF VARIEGATION3* (*SVR3*) involved in plastid–nucleus signaling and tolerance to cold. By integrating GWAS results for NPQ across maize (*Zea mays*) and sorghum association panels, we identified a second gene, *NON-YELLOWING 1* (*NYE1*), originally identified by Gregor Mendel in pea (*Pisum sativum*) and involved in the degradation of photosynthetic pigments in light-harvesting complexes, along with *OUTER ENVELOPE PROTEIN 37* (*OEP37*), that encodes a transporter in chloroplast envelope. Analysis of *nye1* insertion alleles in *A. thaliana* confirmed the effect of this gene on NPQ kinetics across monocots and eudicots. We extended our comparative genomics GWAS framework across the entire maize and sorghum genomes, identifying four additional loci involved in NPQ kinetics. These results provide a baseline for engineering crops with improved NPQ kinetics and increasing the accuracy and speed of candidate gene identification for GWAS in species with high linkage disequilibrium.
