## Supplementary material for "Comparative GWAS identifies a role for Mendel’s green pea gene in the nonphotochemical quenching kinetics of sorghum, maize, and arabidopsis": Archive of supplementary data files: Supplementary Data Set S6.xlsx

### Sheet: Supplemental Data Set S6
Accession	S01_76062366_refT_AltA	S02_65900630_refT_AltA	S02_23410560_RefA_AltT	S04_2395572_RefG_AltA	S03_67515791_refC_AltT	S04_16356388_refA_AltG	S04_56606003_refA_AltC	S08_57327356_refG_AltA	S09_12388755_refA_AltG	S010_48559733_refG_AltA
PI533830	A	A	A	G		G	A	G	A	G
PI533915	T	A	A	G	C	A	A	A	A	G
PI533949	A		A	G	C	G	A	G	A
PI576337		A	A	G	C	G	A	A	A	G
PI576396	T	T	A	G	C	G	A	G	A	G
PI656020	T	A	A	A	C	G	A	G	A	G
PI533903	A	T	A	A	C	G	A	G	A
PI656007	A	A	A	A	C	G	A	G	G	G
PI534047	T		A	G	C	G	A	G	A	G
PI533785	T	A	A	A	C		A	G	A	G
PI552861	T	A	A	A	C	G	A	G	A	G
PI34911	A	T	A	G	C	A	A	G	A	A
PI48770	A	T	A	A	C	G	A	A	A	G
PI533750	T	A	A	G	C		A	G	G	G
PI533754	A	T	A	G	C	G	A	G	A	G
PI533755	T	A	A	G	C	G	A	G	A	G
PI533757	T	T	A	A	C	G	A	G	A	G
PI533758	A	T	A	A	C	G	A	G	A	G
PI533760	A	T	A	G	C	G	A	G	A
PI533761	A	A	A	G	C	A	A	G	A	G
PI533766	T	A	A	G	C		A	G	A	G
PI533769	A	T	A	A	C	G	A	G	A	G
PI533776	T		A	A	C	G	A	G	A	G
PI533789	T	A	A	G	C	A	A	G	A	G
PI533794	A	T	A	G	C	G	A	G	A	G
PI533799	A	T	A	G	C	G	A	G	A	G
PI533800	A	T	A	G	C	G	C	G	A	G
PI533807	A	T	A	A	C	G	A	G	A	G
PI533810	T	A	A	G	C	G	A	G	A	G
PI533814	T	A		G	C	G	A	G	A	A
PI533821	T	T	A	G	C	A		A	A	G
PI533824	T	T	A	A	C	G	A	G	A	G
PI533833	T	T	A	G	C	A	A	G	A	G
PI533841	A	A	T	G	C	G	A	G	A	G
PI533842	T	A	A	G	C	G	A	G	A	G
PI533852	A	A	A	G	C	G	A	G	A	G
PI533856	T	A	A	G	C	G	A	G	A	G
PI533866	T	T	A	A	C	A	C	G	A	G
PI533869	A	A	A	A	C	G	A	G	A
PI533876		T	A		C	G	C	G	A	G
PI533877	T	A	A	G	C	G	A	G	A	G
PI533878	T	A	A	G	C	G	A	G	A	G
PI533901	T		A	G	C	G	A	G	A	A
PI533910	T	T	A	G	C	A	A	G	A	G
PI533911	A	T	A	G	C	A	A	G	A	G
PI533912	T	A	A	G	C	G	A	G	A	G
PI533913	T	T	A	G	C	A	A	G	A
PI533919	T	T	A	A	T	G	A	G	A	G
PI533924	A	T	A	A	C	A	A	G	A	G
PI533927	A	T	A	A	C	G	A	G	A
PI533936	A	A	A	A	C	G	A	A	A	G
PI533938	T	T	A	A	C	A	A	A	A	G
PI533939	A	A	A	G	C		A	A	A	G
PI533940	A	A	A	A	C	G	A	G	A	G
PI533943	T	A	A	G	C	G	A	G	A	G
PI533948	T	A	A	G	C	A	A	G	A	G
PI533955	A	A	A	A	C	A	A	G	A	G
PI533956	A	A	A	A	C	G	C	A	A	G
PI533957	T	T	A	G	C	G	A	G	A	G
PI533961	T	T	A	G	C	A	A	G	A	A
PI533962	A	T	A	G	C	G	A	G	A	G
PI533965	T	T	A	G	C	G	A	G	A	G
PI533967	A	T	A	A	C	G	C	G	G	A
PI533970	A	T	A	G	C	A	A	G	A	G
PI533976	A	T	A	G	C	A	A	G	A	G
PI533979	T	A	A	A	C	A	A	G	A	G
PI533980	A		A	A	T	G	A	G	A	G
PI533985	A	T	A	G	C	G	A	G	A	G
PI533986	A	A	A	G	C	A	A	G	A	G
PI533989	A	T	A	G	C	G	A	G	A	G
PI533996	A	A	A	G	C	A	A	G	A	G
PI533997	T	A	A	A	C	G	A	G	A	G
PI534009	A	A	A	G	C	G	A	G	A	A
PI534021	T	A	A	G	C	G	A	G	A	G
PI534037	T	T	A	G	C	A	A	G	A	G
PI534053	A	A	A	G	C	G	A	G	A	G
PI534054	T	A	A	A	C	A	C	G	A	G
PI534063	T	A	A	G	C	G	A	G	A	G
PI534070	T	A	A	G	C	G	A	G	A	G
PI534096	A	T	A	A	C	G	C	G	A	G
PI534097	A	T	A	A	C	G	A	G	A	G
PI534099		T	A	G	C	A	A	G	A	A
PI534101	A	T	A	G	C	G	C	G	A	G
PI534105	A	A	A	G	C	G	A	G	A	A
PI534108	A	T	A	A	C	G	A	G	A	G
PI534112	T	T	A	A	C	G	A	G	A	G
PI534114	T	T	A	G	C	G	A	G	A	G
PI534115	A	T	A	G	C	G	C	G	A	G
PI534116	A	T	A	A	C	G	A	A	A	G
PI534117	T	A	A	G	C	A	A	A	A	G
PI534123	A	T	A	A	C	G	A	G	A
PI534124	A	T	A	A	C	G	A	G
PI534127	T	A	A	A	T	G	A	G	A	G
PI534128	T		A	G	T	G	A	G	A	G
PI534132	T	A	A		T	G	A	G	A	G
PI534133	T	A	A	A	T	G	A	G	A	G
PI534135	T	A	A	G	T	G	A	G	A	G
PI534137	T	A	A	G	C	G	A	G	A	G
PI534144	T	A	A	G	C	A	A	G	A	G
PI534145	T	A	A	G	C	G	A	G	A	G
PI534148	T	A	A	G		G	A	G	A	G
PI534163	A	T	A	A	C	G	A	G	A	G
PI542406	A	T	A	A	C	G	C	A	A	G
PI548797	A	A	A	G	C	G	A	G	A	G
PI561073	A	T	A	G	C	G	A	G	A	G
PI561472	A	T	A	A	C	G	A	G	A	G
PI564164	T	T	A	A	T	G	A	G	A	G
PI564165	T	T	A	A	C	G	A	G	A	G
PI576130	A	A	A	A	C	G	A	G	A	G
PI576332	A	T	A	A	C	A	A	A	A	G
PI576333	T	A	A	A	C	G	A	G	A	G
PI576339	A	A	A	A	C	G	A	A	A	G
PI576340	A	T	A	A	C	G	A	G	A	G
PI576345	A	A	A	A	C	G	A	A	A	G
PI576347	T	A	A		C	G	C	G	A	G
PI576350		A	A		C	G		G	A	A
PI576352	A	A	A	A	C	G	A	A	A	G
PI576359	A	T		G	C	G	C	G	A	G
PI576364	A	A	A	A	C	G	A	G	A	G
PI576373	T	A	A	G	C	G	A	G	A	G
PI576375	T	A	T	G	T	G	A	G	A	G
PI576376	T	A	A	G	T	G	A	G	A	G
PI576380	A	T	A	G	C	G	A	G	A
PI576381	T	A	T	G	C	G	A	G	G	G
PI576385	T	A	T	G	C	A	A	G	A	G
PI576386	T	T	A	G	C	G	A	G	A	G
PI576387	A	T	A	A	C	G	A	G	A	G
PI576390	T	A	A	G	C	G	A	G	A
PI576393	T	T	A	G	C	G	A	G	A	G
PI576394	T	T	A	A	C	A	A	G	A	G
PI576418	T	A		G	C	G	A	G	A	G
PI576422	A	A	A	A	C	G	A	G	A	G
PI576425	T	A	A	G	C	G	A	G	A	G
PI576426	T	A	A	G	C	G	A	G	A	G
PI576428	A	T	A	G	C	G	A	G	A	G
PI576435	T	T	A	G	C	A	A	G	A	A
PI576437	T	T	A	G	C	G	A	G	A	G
PI576348	A	T	A		C	G	C	A	A	G
PI585295	T	T	A	G	C	G	A	G	A	G
PI595702	A	A	A	A	C	A	A	G	A	G
PI595714	A	T	A	G	C	A	A	G	A	A
PI595718	T	T	A	G	C	G	A	G	A	A
PI595720	T	A	T	G	T	G	A	G	A	G
PI595739	A	T	A	A	C	G	A	G	A	A
PI595740	A	T			C		A	G	A	G
PI595743	A	A	A	G	C	A	A	G	A	G
PI595744	A	A	A	G	C	G	A	G	A	G
PI595745	A	T	A	G	C	G		G	A	G
PI597945	T	A	A	G	C	G	A	G	A	A
PI597946	T	T	A	A	C	G	C	A	A	G
PI597949	T	A	T	A	C	G	A	G	A	A
PI597950	A	T	A	A	C	G	A	G	A	A
PI597951	T	A	A	A	C	G	A	G	A	G
PI597952	A	T	A		C	G	A	G		G
PI597957	T	A	A	G	T	G	A	G	A	G
PI597958	T	T	A	A	C	G	A	A	A	A
PI597960	T	A	A	G	C	G	A	G	A	G
PI597964	A	T	A	G	C	G		G	A	G
PI597965	A	T	A	G	C	G	A	G	A	A
PI597966	T	T	A	G	C	A	A	G	G	A
PI597968	A	A	A	G	C	G	C	G	A	G
PI597971	T	T	A	A	C	G	C	G	A	G
PI597972	T	A		A	C	G	A	G	A	G
PI597973	A	A	A	A	C	G	A	G	A	A
PI597976	T	A	A	G	C	G	A	G	A	G
PI597980	A	T	A	G	C	A	C	G	A	G
PI597982	T	T	A	G	C	G	A	G	A	G
PI601816	A	T	A	G	C	G	C	G	A	G
PI607931	T	T	A	G	C	G	A	G	A	G
PI609456	A	T	A	A	C	G	C	G	A	G
PI613536	A	A		G	C		A	G	G	A
PI629040	T	A	T	A	C	G	A	G	A	G
PI641849	A	T	A	A	C	G	C	G	A	G
PI641874	T	A	A	A	T	G	A	G	A	G
PI642992	A	T	A	G	C	A	A	G	A	A
PI651496	A	T	A	A	C	G	A	G	A	G
PI655970	T	A	A	A	C	A	A	G	A	G
PI655971	T	A	T	G	T	G	A	G	A	G
PI655973	T	A	A	G	C	G	A	G	A	G
PI655974	T	A	A	A	C	A	A	G	A	G
PI655975	T	A	A	A	C	A	A	G	A	G
PI655976	A	T	A	A	C	G	A	G	G	G
PI655977	A	T	A	G	C	G	A	G	A	G
PI655979	T	A		G	C	G	A	G		G
PI655992	T	A	A	G	C	A	A	G	A	G
PI655993	T	A	A	A	C	A	A	G	A	G
PI655994	A		A	A	C	A	C	G	A	G
PI655996	T	A	A	G	C	G	A	G	A	G
PI655997	A	A	A	G	C	G	A	G	A	G
PI655998	T	A	A	G	C	A	A	G	A	G
PI655999	A	T	A	A	C	G	A	A	A	G
PI656000	T	A	A	G	C	A	A	G	A	G
PI656001	T	T	A	G	C	G	A	G	A	A
PI656002	T	A	A	A	C	A	A	G	A	G
PI656004	T		A	G	C	G	A	G	A	G
PI656006	A		A	G	C	G	A	G	A	G
PI656008	A	T	A	G	C		C	G	A	G
PI656009	A	T	A	G	C	G	A	G	A	G
PI656010	T	A	A	G	C	G	A	G	A	G
PI656011	A	T	A	A	C		A	G	A	G
PI656012	T	A	T	G	T	G	A	G	A	G
PI656013	A	T		G	C	G	C	G	G	G
PI656014	A	T	A	G	C	G	C	A	A	G
PI656016	T	T	A	A	C	G	A	G	A	G
PI656017	T	A	A	G	T	G	A	G	A	G
PI656019	T	A	A	A	C	A	A	G	A	G
PI656021	T	A	T	G	T	G	A	G		G
PI656022	T	A	A	G	C	A	A	G	A	G
PI656024	A	T	A	G	C		A	G	A	G
PI656025	A	T		G	C	G	A	G	A
PI656027	A	T	A	G	C	G	A	G	G	A
PI656028	A	A	A	A	C	G	A	A	A	G
PI656029	T	T	A	A	T	G	A	G	A	G
PI656031	A	T	A	G	C	A	A	G	A	A
PI656032	T		A	A	C	G	A		A
PI656034	A	T	A	G	C	G	C	G	A	G
PI656036	A	T	A	G	C	G		G	A	G
PI656037	A	T	A	G	C	G	C	G	A	G
PI656039	A	T	A	G	C	G	C	G	A	G
PI656040	T	A	A	A	C	G	A	A	A	A
PI656041	T	A	T	G	T	G	A	G	A	G
PI656042	T		A		C	A	A	G	A	G
PI656046	A	T	A	G	C	G	C	G	A	G
PI656048	A	T	A	G	C	G	C	G	A	G
PI656049		T	A	A	C	G	A	A	A	G
PI656050	T	T	A	G	C	A		G	A	G
PI656052	T	T	A	G	C	A		G	A	G
PI656053	T	T	A	G	C	A		G	A	G
PI656055	A	T	A	G	C	G	A	G	A	G
PI656057	A	T	A	A	C	A	A	G	A	A
PI656058	T	A	A	A	C	A	A	G	A	G
PI656059	A	T	A	G	C	G	C	G	A	G
PI656060	T	A	A	G	C	A	A	G	A	G
PI656061	T	A	A	G	C	A	A	G	A	G
PI656062	A	T	A	A	C	G	A	G	A	G
PI656068	A	T	A	G	C	G	A	G	A	G
PI656069	T		A	A	C	G	A	G	A	A
PI656070	A	T	A	G	C	G	C	G	A	G
PI656071	A	T	A	A	C	G	A	G	G	G
PI656074	A	A	A	G	C	G	A	G	A	G
PI656075		T	A	A	C	G	A	G	G	A
PI656076	A	T	A	G	C	G	A	G	A	G
PI656077	T	A	A	G	T	G	A	G	A	A
PI656078	A	T	A	A	C	G	C	A	A	G
PI656079	T	T	A	G	C	G	A	G		G
PI656080	T	A	A	A	C	G	A	G	A	A
PI656081	A	T	A	G	C	G	C	G	A	G
PI656082	T	T		G	T	G	A	G	A	G
PI656085	A	T	A	G	C	G	A	G	A	G
PI656086	T	T	A	A	C	G	A	G		G
PI656087	A	A	A	A	C	G	A	G	A	G
PI656088	A	A	A	G	C	G	A	G	A	G
PI656089	T	A	A	G	C	G	A	G	A	G
PI656090	A		A	G	C	G	A	G	A	G
PI656091	T	A	A	G	T	G	A	G	A	G
PI656092	T	A		G	T	G	A	G	A	G
PI656093	T	A	A	A	C	G	A	G	A	G
PI656094	T	A	A	G	C	A	C	G	A	G
PI656095	T	T	A	A	C	G		G	A	G
PI656096	T	A	A	A	C	G	A	G	A	G
PI656099	T	A	A	G	C		A	G	A	G
PI656100	T	T	A	G	C		A	G	A	A
PI656102	T	T	A	G	C	G	C	G	A	A
PI656104	A	A	A	G	C	G	A	G
PI656105	A	T	A		C	G	A	G	A	G
PI656106	T	T	A	G	C	G	A	G	A	G
PI656107	A		A	A	C	G	A	G	A	G
PI656108	T	A	A	G	C	G	A	G		A
PI656109	T	A	A	A	C	G	A	A	A	G
PI656110	T	T	A	G	C	G	A	G	A	G
PI656111	A	A	A	G	C	G	A		A	G
PI656114	T	A	A		C	A	A	G	A	G
PI656115	T	A	A	G	T	G	A	G	A	G
PI656116	T	T	A	G	C	A	C	G	A	G
PI656118		T	A		C	G	A	G	A	G
PI656119	T		A	G	C	G	A	G	A	G
PI656120	T	T	A	G	C		A	G	A	G
PI656121	A	T		G	C	G	A	G	A	G
PI329435	T	A	A	G	C	G	A	G	A
PI329440	T	A	A	G	C	A		G	A	A
PI533902		T	A	A	C	G	A	G	A	G
PI564163	T	T	A	G	C	A	A	G	A	G
PI655978	T	A	A	A	C	G	A	G	A	G
PI655981	T	A	T	G	C	G	C	G	A	A
PI533752	A	T	A	G	C	A	A	G	A	G
PI533759	A	T	A	G	C	A	A	G	A	G
PI533839	A	T	A	A	C	G	C	G	A	G
PI533845	T	A	A	A	C		A	G	A	A
PI533863	T	A	A	G	C	G	A	G	A	A
PI533937	A	T	A	A	C	G	A	G	A	G
PI533954	A	A	A	A	C	A	A	A	A	G
PI533964	A	T	A	G	C	G	A	G	A	A
PI534046	T	T	A	G	C	G	A	G	A	G
PI534138	T	A	A	G	C	G	A	G	A	G
PI534139	T	A	A	G	C	A	A	G	A	A
PI576366	T	T	A	A	C	G	C	G	A	G
PI597961	T	T	A	G	C	G	A	G	A	G
PI597967	A	T	A	A	C	G		G	A	G
PI629059	T	A	A	G	C	G	A	G	A	G
PI642791	T	A	A	G	C	G	C	G	A	G
PI642793	T	A	A	G	C	G	C	G	A	G
PI655995	A	T	A	A	C	G	C	A	A	G
PI656003	T	T	A	A	C	G	A	G	A	G
PI656005	T	A	A	A	C	A	A	G	G	G
PI656018	T	A	A	A	C	A	A	G	A	G
PI656023	A	A	A	A	C	A	A	G	A	G
PI656043	A	T	A	G	C	G	C	G	A	G
PI656044	A	T	A	G	C	G	C	G	A	G
PI656051	T	T	A	G	C	G	C	G	A	G
PI656056	A	T	A	G	C	G	A	G	A	G
PI656072	T	A	A	G	C	G	A	G		G
PI656097	T	A	A	A	C	G	A	G	G	A
PI276837		T	A	G	C	G	A	G	A	G
PI576399	T	A	A	G	C	G	A	G	A	G
PI576401	A	A	A	A	C	G	A	A	A	A
PI656026	A	T	A	G	C	G	C	G	A	G
PI656035	T	T	A	G	C	A	C	G	A	G
PI534155	T	A	A	G	C	G	A	G	A	G
PI642998	A	T	A	G	C	G	C	A	A	G
PI533921	T	A		G	C	G	A	G	A	A
PI533987	A	A	A	G	C	G	C	G	A	G
PI576349	A	T	A	A	C	G	C	A	A	G
PI659694	A	T	A	G	C		A	G	A	G
PI533838	T	T	A	G	C	G	A	G	A	G
PI533972	T	T	A	G	C	G	A	G	A	G
PI565121	A	T	A	G	C		C	G	A	G
PI655972	T	T	A	A	C	G	A	G	A	G
PI659753	A	A		G	C	G	A	G	A
PI534157	A	T	A	G	C	G	C	G	A	G
PI542718	A	T	A	G	C	G	A	G	A	A
PI561072	T	T	A	A	C	A	A	G	A	G
PI595699	A	A	A	G	C	G	A	G	A	G
PI595741	T		A	G	C	G	C	G	A	A
PI17548	A	T	A	A	C	G	A	A	A	G
PI533855	T	A	A	A	C	G	A	G	A	A
PI533991	A	T	A	G	C	G	C	G	A	G
PI659691	A	T	A	G	C	G	C	G	A	G
PI659695	T	A	A	G	T	G	A	G	A	G
PI659696	T	T	A	G	C	G	A	G	A	G
