## Supplementary material for "Comparative GWAS identifies a role for Mendel’s green pea gene in the nonphotochemical quenching kinetics of sorghum, maize, and arabidopsis": Archive of supplementary data files: Supplementary Data set S8.xlsx

### Sheet: Supplemental Data Set S8
Name	Bilogical replicate (plant)	Technical replicate (leaf)	Area size [pixels]	Fv/Fm	NPQ_L1	NPQ_L2	NPQ_L3	NPQ_L4	NPQ_L5	NPQ_L6	NPQ_L7	NPQ_L8	NPQ_L9	NPQ_L10	NPQ_L11	NPQ_L12	NPQ_L13	NPQ_D1	NPQ_D2	NPQ_D3	NPQ_D4	NPQ_D5	NPQ_D6
WT (Col-0)	1	1	271	0.84	0.08	0.65	1.3	1.64	2.02	2.15	2.2	2.21	2.2	2.22	2.21	2.21	2.23	1.79	1.48	0.82	0.5	0.37	0.21
WT (Col-0)	1	2	271	0.84	0.09	0.68	1.28	1.61	2.01	2.13	2.18	2.19	2.2	2.2	2.18	2.19	2.19	1.79	1.47	0.77	0.48	0.32	0.16
WT (Col-0)	1	3	271	0.84	0.14	0.71	1.3	1.66	2.09	2.23	2.28	2.31	2.33	2.34	2.33	2.32	2.33	1.77	1.42	0.73	0.48	0.33	0.18
WT (Col-0)	2	1	271	0.84	0.12	0.86	1.52	1.83	2.22	2.3	2.32	2.26	2.26	2.21	2.19	2.19	2.23	2.07	1.71	0.91	0.51	0.31	0.14
WT (Col-0)	2	2	271	0.84	0.14	0.98	1.56	1.9	2.28	2.39	2.4	2.41	2.38	2.37	2.36	2.36	2.39	2.08	1.71	0.88	0.51	0.33	0.14
WT (Col-0)	2	3	271	0.84	0.12	0.85	1.44	1.78	2.11	2.21	2.18	2.17	2.17	2.17	2.18	2.18	2.2	2.07	1.7	0.91	0.51	0.29	0.12
WT (Col-0)	3	1	324	0.84	0.21	1.03	1.56	1.91	2.33	2.39	2.39	2.38	2.35	2.31	2.29	2.31	2.33	2.03	1.62	0.83	0.51	0.34	0.2
WT (Col-0)	3	2	306	0.84	0.17	1.04	1.63	2.05	2.53	2.59	2.56	2.46	2.42	2.36	2.34	2.32	2.35	2.01	1.57	0.78	0.48	0.29	0.14
WT (Col-0)	3	3	294	0.85	0.13	0.94	1.58	1.97	2.4	2.48	2.43	2.36	2.31	2.25	2.23	2.28	2.3	1.98	1.57	0.79	0.53	0.27	0.13
WT (Col-0)	4	1	280	0.84	0.24	1.03	1.69	2.05	2.45	2.59	2.61	2.6	2.59	2.54	2.53	2.52	2.55	2.17	1.79	0.91	0.59	0.41	0.25
WT (Col-0)	4	2	280	0.84	0.24	1.11	1.78	2.27	2.73	2.82	2.82	2.76	2.65	2.58	2.49	2.47	2.47	2.06	1.6	0.84	0.57	0.41	0.25
WT (Col-0)	4	3	280	0.84	0.13	0.69	1.3	1.62	1.97	2.05	2.05	2.05	2.1	2.14	2.17	2.21	2.24	1.89	1.52	0.77	0.53	0.41	0.32
WT (Col-0)	5	1	282	0.85	0.12	0.76	1.33	1.67	2.09	2.22	2.26	2.26	2.26	2.25	2.29	2.32	2.33	1.79	1.52	0.81	0.52	0.39	0.24
WT (Col-0)	5	2	282	0.84	0.15	0.79	1.29	1.62	2.02	2.09	2.15	2.15	2.18	2.18	2.19	2.21	2.2	1.73	1.41	0.73	0.48	0.33	0.19
WT (Col-0)	5	3	282	0.84	0.14	0.83	1.36	1.69	2.11	2.21	2.24	2.26	2.25	2.24	2.22	2.25	2.28	1.71	1.4	0.72	0.48	0.35	0.2
WT (Col-0)	6	1	280	0.84	0.16	0.96	1.41	1.71	2.16	2.35	2.42	2.46	2.47	2.48	2.44	2.4	2.42	2.03	1.59	0.77	0.48	0.35	0.24
WT (Col-0)	6	2	280	0.85	0.09	0.6	1.21	1.54	1.94	2.09	2.13	2.12	2.13	2.13	2.13	2.17	2.2	1.84	1.5	0.77	0.51	0.4	0.3
WT (Col-0)	6	3	280	0.84	0.2	1.01	1.42	1.82	2.45	2.65	2.72	2.73	2.69	2.6	2.54	2.44	2.46	1.75	1.25	0.63	0.43	0.29	0.18
WT (Col-0)	7	1	271	0.84	0.07	0.58	1.19	1.55	2.08	2.26	2.31	2.35	2.37	2.34	2.34	2.33	2.36	2.16	1.77	0.88	0.52	0.33	0.2
WT (Col-0)	7	2	271	0.84	0.07	0.52	1.16	1.54	2.11	2.28	2.35	2.35	2.32	2.32	2.31	2.28	2.3	2.12	1.72	0.86	0.52	0.35	0.21
WT (Col-0)	7	3	271	0.84	0.07	0.59	1.21	1.56	2.13	2.32	2.36	2.42	2.42	2.43	2.45	2.42	2.43	2.19	1.75	0.84	0.5	0.32	0.19
WT (Col-0)	8	1	270	0.85	0.1	0.68	1.33	1.66	2.29	2.5	2.6	2.62	2.63	2.61	2.58	2.51	2.55	2.28	1.79	0.87	0.57	0.36	0.2
WT (Col-0)	8	2	270	0.85	0.1	0.63	1.22	1.52	2.05	2.26	2.33	2.4	2.45	2.45	2.46	2.47	2.51	2.32	1.95	1	0.62	0.39	0.25
WT (Col-0)	8	3	270	0.84	0.12	0.57	1.16	1.48	2.17	2.4	2.46	2.49	2.52	2.48	2.44	2.41	2.4	2.06	1.57	0.78	0.52	0.33	0.18
WT (Col-0)	9	1	282	0.84	0.27	0.79	1.35	1.71	2.09	2.21	2.19	2.2	2.22	2.22	2.23	2.27	2.31	2.11	1.74	0.87	0.49	0.31	0.18
WT (Col-0)	9	2	282	0.83	0.16	0.77	1.42	1.83	2.26	2.37	2.41	2.39	2.4	2.35	2.35	2.34	2.35	2.05	1.65	0.84	0.51	0.32	0.19
WT (Col-0)	9	3	282	0.84	0.11	0.83	1.46	1.81	2.2	2.29	2.34	2.35	2.39	2.38	2.42	2.46	2.48	2.2	1.86	0.97	0.54	0.35	0.22
Salk_070891	1	1	282	0.84	0.24	0.88	1.46	1.79	2.06	2.15	2.2	2.21	2.23	2.25	2.27	2.29	2.32	2.07	1.72	0.88	0.55	0.37	0.26
Salk_070891	1	2	271	0.84	0.11	0.55	1.12	1.43	1.78	1.84	1.87	1.88	1.89	1.9	1.94	1.97	2	1.77	1.46	0.77	0.47	0.32	0.23
Salk_070891	1	3	282	0.84	0.17	0.83	1.44	1.76	2.08	2.15	2.2	2.2	2.22	2.23	2.26	2.27	2.29	2.08	1.75	0.91	0.54	0.37	0.25
Salk_070891	2	1	271	0.83	0.25	0.81	1.27	1.71	2.23	2.15	2.04	2.03	2.05	2.05	2.07	2.06	2.09	1.96	1.69	0.93	0.54	0.36	0.2
Salk_070891	2	2	271	0.83	0.12	0.33	0.81	1.11	1.57	1.74	1.81	1.83	1.86	1.89	1.91	1.95	1.99	1.96	1.7	1.03	0.59	0.34	0.23
Salk_070891	2	3	271	0.83	0.08	0.51	1.09	1.42	1.79	1.9	1.91	1.91	1.93	1.93	1.95	1.96	1.99	1.79	1.49	0.87	0.55	0.37	0.26
Salk_070891	3	1	271	0.84	0.22	0.88	1.52	1.88	2.16	2.22	2.24	2.28	2.26	2.26	2.31	2.33	2.34	2.13	1.84	0.99	0.56	0.38	0.23
Salk_070891	3	2	271	0.84	0.32	0.81	1.39	1.71	1.98	2.07	2.13	2.15	2.14	2.18	2.18	2.23	2.23	2.06	1.77	0.95	0.55	0.34	0.21
Salk_070891	3	3	271	0.83	0.09	0.56	1.12	1.35	1.74	1.77	1.79	1.83	1.85	1.87	1.91	1.92	1.94	1.78	1.43	0.74	0.44	0.31	0.23
Salk_070891	4	1	280	0.84	0.17	0.79	1.28	1.56	1.86	1.95	1.97	1.94	1.92	1.93	1.95	1.97	2	1.86	1.49	0.76	0.49	0.31	0.14
Salk_070891	4	2	280	0.84	0.11	0.62	1.21	1.53	1.83	1.89	1.9	1.9	1.89	1.92	1.93	1.98	1.99	1.87	1.52	0.8	0.55	0.35	0.22
Salk_070891	4	3	280	0.83	0.26	0.81	1.35	1.68	2.01	2.13	2.22	2.22	2.23	2.26	2.28	2.29	2.32	2	1.63	0.87	0.54	0.38	0.23
Salk_070891	5	1	271	0.84	0.14	0.77	1.33	1.65	2.04	2.17	2.26	2.29	2.33	2.35	2.35	2.38	2.38	2.03	1.72	0.9	0.58	0.43	0.24
Salk_070891	5	2	282	0.84	0.1	0.52	1.11	1.48	1.95	2.08	2.11	2.14	2.16	2.16	2.19	2.21	2.26	1.91	1.63	0.87	0.55	0.42	0.21
Salk_070891	5	3	282	0.84	0.13	0.58	1.16	1.51	1.9	2.02	2.06	2.07	2.1	2.15	2.12	2.17	2.2	1.89	1.61	0.87	0.57	0.44	0.24
Salk_070891	6	1	271	0.84	0.15	0.83	1.38	1.68	2.03	2.12	2.16	2.2	2.23	2.24	2.28	2.3	2.32	2.01	1.65	0.84	0.51	0.34	0.23
Salk_070891	6	2	280	0.83	0.21	0.87	1.4	1.75	2.15	2.2	2.26	2.27	2.29	2.3	2.3	2.33	2.35	2	1.63	0.83	0.49	0.35	0.26
Salk_070891	6	3	280	0.83	0.2	0.88	1.4	1.73	2.06	2.17	2.19	2.23	2.23	2.25	2.25	2.28	2.31	2	1.65	0.85	0.48	0.35	0.24
Salk_070891	7	1	280	0.83	0.29	0.77	1.21	1.56	2	2.15	2.21	2.23	2.26	2.28	2.27	2.29	2.3	2.03	1.65	0.81	0.48	0.35	0.22
Salk_070891	7	2	282	0.84	0.17	0.86	1.36	1.69	2.07	2.2	2.28	2.29	2.32	2.35	2.37	2.41	2.45	2.09	1.74	0.89	0.54	0.4	0.22
Salk_070891	7	3	271	0.84	0.13	0.74	1.25	1.56	1.93	2.04	2.1	2.14	2.16	2.16	2.17	2.21	2.25	1.99	1.69	0.88	0.55	0.4	0.2
Salk_150938	1	1	280	0.84	0.08	0.59	1.35	1.68	2.06	2.16	2.17	2.13	2.07	2.05	1.98	1.98	1.96	1.67	1.36	0.76	0.48	0.34	0.18
Salk_150938	1	2	282	0.84	0.1	0.54	1.16	1.47	1.88	1.96	1.96	1.98	1.99	2.01	2.06	2.07	2.12	1.81	1.52	0.8	0.49	0.35	0.22
Salk_150938	1	3	280	0.83	0.08	0.67	1.27	1.59	1.95	2.08	2.12	2.07	2.06	2.02	2	2	2.02	1.77	1.48	0.8	0.49	0.34	0.13
Salk_150938	2	1	271	0.84	0.24	0.93	1.51	1.82	2.12	2.18	2.17	2.19	2.17	2.18	2.17	2.19	2.22	1.94	1.63	0.86	0.5	0.34	0.17
Salk_150938	2	2	271	0.84	0.14	0.76	1.38	1.71	2.06	2.13	2.13	2.13	2.13	2.15	2.17	2.2	2.22	1.84	1.54	0.81	0.48	0.35	0.22
Salk_150938	2	3	271	0.84	0.21	0.9	1.52	1.83	2.17	2.21	2.21	2.22	2.22	2.22	2.21	2.23	2.24	1.85	1.55	0.82	0.47	0.35	0.23
Salk_150938	3	1	282	0.83	0.2	0.79	1.27	1.58	1.93	2.02	2.05	2.06	2.07	2.06	2.07	2.1	2.1	1.81	1.45	0.76	0.5	0.38	0.29
Salk_150938	3	2	282	0.84	0.14	0.71	1.24	1.51	1.77	1.83	1.84	1.84	1.89	1.92	1.94	1.94	1.96	1.72	1.46	0.77	0.46	0.33	0.2
Salk_150938	3	3	282	0.83	0.08	0.52	1.03	1.29	1.69	1.76	1.81	1.83	1.87	1.91	1.94	1.96	1.98	1.67	1.35	0.68	0.42	0.28	0.17
Salk_150938	4	1	280	0.84	0.12	0.78	1.36	1.72	2.1	2.15	2.14	2.13	2.15	2.15	2.16	2.18	2.22	1.99	1.58	0.74	0.44	0.25	0.15
Salk_150938	4	2	280	0.84	0.16	0.86	1.46	1.79	2.17	2.25	2.28	2.27	2.27	2.24	2.22	2.25	2.26	2.06	1.69	0.86	0.48	0.35	0.21
Salk_150938	4	3	280	0.84	0.1	0.76	1.36	1.71	2.09	2.17	2.17	2.2	2.21	2.23	2.23	2.27	2.3	2.29	1.92	0.99	0.56	0.38	0.23
Salk_150938	5	1	270	0.82	0.11	0.55	1.25	1.75	2.17	2.19	2.12	2.07	2.07	2.07	2.12	2.13	2.17	1.63	1.18	0.6	0.45	0.34	0.21
Salk_150938	5	2	282	0.82	0.11	0.56	1.22	1.65	2.09	2.15	2.16	2.16	2.15	2.16	2.19	2.23	2.25	1.76	1.31	0.62	0.42	0.31	0.19
Salk_150938	5	3	270	0.82	0.08	0.36	0.9	1.41	1.99	2.05	1.98	1.95	1.93	1.93	1.95	1.98	2	1.48	1.09	0.59	0.44	0.35	0.23
Salk_150938	6	1	280	0.84	0.09	0.45	1.09	1.4	1.93	2.08	2.09	2.13	2.16	2.17	2.17	2.2	2.21	2.25	1.81	0.95	0.49	0.27	0.2
Salk_150938	6	2	280	0.84	0.1	0.47	1.11	1.41	1.92	2.06	2.11	2.14	2.16	2.17	2.18	2.2	2.21	2.25	1.8	0.92	0.48	0.26	0.2
Salk_150938	6	3	271	0.83	0.1	0.47	1.09	1.35	1.76	1.91	1.91	1.94	1.95	1.96	1.97	1.98	1.99	2.09	1.78	1.02	0.52	0.27	0.19
